# Comprehensive mRNA annotation in trypanosomatid parasites

**DOI:** 10.64898/2026.02.24.707742

**Authors:** Ulrich Dobramysl, Richard J Wheeler

## Abstract

Trypanosomatid parasites, including human infective *Leishmania* and *Trypanosoma* species, have an unusual genome organisation and transcription. They are unicellular eukaryotes, but unlike most eukaryotes, which have individual promoters per gene, most protein coding genes are co-transcribed in long gene arrays. This nascent transcript is processed into individual mRNAs by trans-splicing and polyadenylation. Accurate analysis of transcription, transcript processing and transcript abundance requires accurate genome annotation of spliced leader acceptor sites, polyadenylation sites and the resulting 5′ and 3′ mRNA untranslated regions. Here, we describe tools for annotating these features from short read RNA sequencing data and for measuring the usage of spliced leader acceptor and polyadenylation sites. These are practical, scalable software packages, and we use them to annotate UTRs across all available trypanosomatid genomes.
