## Supplementary Table S1 for "Comprehensive mRNA annotation in trypanosomatid parasites"

### Sheet: Sheet1
TriTrypDB genome name	SRA accessions
BsaltansLakeKonstanz	ERR152950;ERR152952;ERR152951;ERR152949
CfasciculataCfCl	SRR834693;SRR9289101;SRR9289105;SRR9289103;SRR9289100;SRR9289099;SRR9289096;SRR9289097;SRR9289107;SRR9289098
EmonterogeiiLV88	SRR13124522
LamazonensisMHOMBR71973M2269	SRR20020515;SRR20020522;SRR7649257;SRR20020500;SRR20020489;SRR7648439;SRR5366732;SRR7649261;SRR9644030;SRR20020520;SRR9644029;SRR24223616;SRR7648441;SRR20020519;SRR5366730;SRR7648440;SRR9644028;SRR20020523;SRR20020521;SRR2171254;SRR9644026;SRR7649259;SRR2171255;SRR9644027;SRR20020524;SRR7648443;SRR20020510;SRR2171253;SRR20020525;SRR5366733;SRR20020518;SRR7649260;SRR7649258;SRR7648442;SRR20020512;…
LamazonensisPH8	SRR20020515;SRR20020522;SRR7649257;SRR20020500;SRR20020489;SRR7648439;SRR5366732;SRR7649261;SRR9644030;SRR20020520;SRR9644029;SRR24223616;SRR7648441;SRR20020519;SRR5366730;SRR7648440;SRR9644028;SRR20020523;SRR20020521;SRR2171254;SRR9644026;SRR7649259;SRR2171255;SRR9644027;SRR20020524;SRR7648443;SRR20020510;SRR2171253;SRR20020525;SRR5366733;SRR20020518;SRR7649260;SRR7649258;SRR7648442;SRR20020512;…
LbraziliensisMHOMBR75M2903	SRR32007757;SRR32007747;SRR7945401;SRR7945369;SRR7945390;SRR7945375;SRR7945368;SRR32007750;SRR7945382;SRR32007748;SRR7945396;SRR7945394;SRR7945398;SRR32007755;SRR7945393;SRR7945389;SRR7945395;SRR32007749;SRR32007745;SRR7945370;SRR7945367;SRR7945373;SRR32007753;SRR32007761;SRR7945387;SRR7945385;SRR7945399;SRR7945379;SRR2767683;SRR32007744;SRR32007762;SRR7945391;SRR32007746;SRR7945383;SRR7945374;SR…
LdonovaniBPK282A1	SRR10903056;ERR1916594;ERR1916584;SRR14432204;ERR2124110;SRR5272530;SRR5272526;SRR5272528;SRR20020490;SRR5272513;SRR5272529;SRR5272522;SRR5272531;ERR1852721;SRR5272525;SRR5272534;ERR2124114;SRR5272533;SRR14432200;SRR5272509;ERR1852716;SRR20020507;SRR14432201;ERR1916581;SRR10903054;SRR5272510;ERR1852715;SRR20020491;SRR5272527;ERR1916593;SRR20020501;ERR2124112;ERR1852718;SRR5272523;ERR1916582;ERR19…
LdonovaniCL-SL	SRR10903056;ERR1916594;ERR1916584;SRR14432204;ERR2124110;SRR5272530;SRR5272526;SRR5272528;SRR20020490;SRR5272513;SRR5272529;SRR5272522;SRR5272531;ERR1852721;SRR5272525;SRR5272534;ERR2124114;SRR5272533;SRR14432200;SRR5272509;ERR1852716;SRR20020507;SRR14432201;ERR1916581;SRR10903054;SRR5272510;ERR1852715;SRR20020491;SRR5272527;ERR1916593;SRR20020501;ERR2124112;ERR1852718;SRR5272523;ERR1916582;ERR19…
LdonovaniHU3	SRR10903056;ERR1916594;ERR1916584;SRR14432204;ERR2124110;SRR5272530;SRR5272526;SRR5272528;SRR20020490;SRR5272513;SRR5272529;SRR5272522;SRR5272531;ERR1852721;SRR5272525;SRR5272534;ERR2124114;SRR5272533;SRR14432200;SRR5272509;ERR1852716;SRR20020507;SRR14432201;ERR1916581;SRR10903054;SRR5272510;ERR1852715;SRR20020491;SRR5272527;ERR1916593;SRR20020501;ERR2124112;ERR1852718;SRR5272523;ERR1916582;ERR19…
LdonovaniLV9	SRR10903056;ERR1916594;ERR1916584;SRR14432204;ERR2124110;SRR5272530;SRR5272526;SRR5272528;SRR20020490;SRR5272513;SRR5272529;SRR5272522;SRR5272531;ERR1852721;SRR5272525;SRR5272534;ERR2124114;SRR5272533;SRR14432200;SRR5272509;ERR1852716;SRR20020507;SRR14432201;ERR1916581;SRR10903054;SRR5272510;ERR1852715;SRR20020491;SRR5272527;ERR1916593;SRR20020501;ERR2124112;ERR1852718;SRR5272523;ERR1916582;ERR19…
LinfantumJPCM5	ERR11278290;ERR11278294;ERR11278289;ERR11278293;ERR11278295;ERR11278287;ERR11278288;ERR11278292;ERR11278291
LmajorFriedlin2021	ERR2604475;ERR2604479;ERR2604480;ERR4296806;ERR2604477;ERR4296805;ERR2604476;ERR4296807;ERR2604478;ERR215687
LmajorFriedlin	ERR2604475;ERR2604479;ERR2604480;ERR4296806;ERR2604477;ERR4296805;ERR2604476;ERR4296807;ERR2604478;ERR215687
LmajorLV39c5	SRR1460770;SRR22258127;SRR22258129;SRR25469950;SRR3670024;SRR2136702;SRR1460773;SRR1460769;SRR25056579;SRR22258120;SRR2136708;SRR20020516;SRR2171252;SRR25056578;SRR24809149;SRR20020511;SRR5168340;SRR1460772;SRR1460774;SRR2136722;SRR24809152;SRR2136721;SRR2136703;SRR20020528;SRR22258117;SRR22258125;SRR25056576;SRR1460763;SRR25469949;SRR18752873;SRR25056567;SRR22258118;SRR24809153;SRR28214244;SRR25…
LmajorSD75.1	SRR1460770;SRR22258127;SRR22258129;SRR25469950;SRR3670024;SRR2136702;SRR1460773;SRR1460769;SRR25056579;SRR22258120;SRR2136708;SRR20020516;SRR2171252;SRR25056578;SRR24809149;SRR20020511;SRR5168340;SRR1460772;SRR1460774;SRR2136722;SRR24809152;SRR2136721;SRR2136703;SRR20020528;SRR22258117;SRR22258125;SRR25056576;SRR1460763;SRR25469949;SRR18752873;SRR25056567;SRR22258118;SRR24809153;SRR28214244;SRR25…
LmexicanaMHOMGT2001U1103	ERR2216418;SRR35190280;SRR35190281;ERR6536110;SRR27470199;ERR2216411;ERR2216413;SRR35190274;ERR9714379;SRR35190270;SRR35190276;SRR35190277;SRR35190275;SRR16842785;SRR12551236;SRR16842786;ERR6536109;SRR35190271;ERR789798;ERR789791;ERR2216422;ERR789796;SRR16842788;SRR12551235;SRR12551233;ERR2216417;ERR2216419;ERR2216415;ERR789788;SRR12551237;SRR16842787;ERR789800;SRR35190272;SRR16842781;SRR16842784…
LpyrrhocorisH10	SRR2045882;SRR2045874
LseymouriATCC30220	SRR2048655;SRR2048656;SRR11278438;SRR2048653;SRR11278439;SRR11278440;SRR2048657;SRR2048654;SRR2048652
LtarentolaeParrotTarII2019	SRR12472437;SRR12472424;SRR12472421;SRR35834132;SRR12472433;SRR12472430;SRR12472416;SRR35850849;SRR12472411;SRR12472413;SRR12472418;SRR12472412;SRR12472409;SRR12472426;SRR12472427;SRR12472423;SRR12472425;SRR12472422;SRR12472420;SRR12472410;SRR12472417;SRR12472436;SRR12472428;SRR12472429;SRR12472414;SRR12472434;SRR12472415;SRR35833126;SRR12472435;SRR12472431;SRR35850199;SRR12472419;SRR12472432
LtarentolaeParrotTarII	SRR12472437;SRR12472424;SRR12472421;SRR35834132;SRR12472433;SRR12472430;SRR12472416;SRR35850849;SRR12472411;SRR12472413;SRR12472418;SRR12472412;SRR12472409;SRR12472426;SRR12472427;SRR12472423;SRR12472425;SRR12472422;SRR12472420;SRR12472410;SRR12472417;SRR12472436;SRR12472428;SRR12472429;SRR12472414;SRR12472434;SRR12472415;SRR35833126;SRR12472435;SRR12472431;SRR35850199;SRR12472419;SRR12472432
LtropicaL590	ERR929945;ERR929953;SRR14421420;SRR14421421;ERR929969;ERR929976;ERR929980;ERR929933;ERR929932;SRR14421400;SRR14421407;SRR14421404;ERR929991;SRR12315789;ERR929930;ERR929959;ERR930004;SRR22255526;ERR929993;ERR929941;ERR929989;ERR929998;ERR930002;SRR12315793;SRR22255527;SRR22255520;ERR929940;ERR930033;ERR930020;ERR929947;SRR14421410;ERR930034;ERR929971;SRR22255523;ERR930019;ERR929958;SRR14421413;SRR…
PconfusumCUL13	SRR6231225;SRR6231228;SRR6231224;SRR6231227;SRR6231223;SRR6231232;SRR6231231;SRR6231226
PhertigiMCOEPA1965C119	SRR13125478
TbruceiEATRO1125	SRR7988302;SRR7988978;SRR7401110;ERR3383649;SRR7988832;SRR7989115;ERR3447781;SRR10553470;SRR17535675;ERR3447828;SRR7988203;SRR7989174;ERR11174767;SRR3109221;SRR17052124;ERR5417788;ERR9597364;SRR21487196;SRR7988223;SRR27601755;SRR15913779;ERR5019500;SRR7988916;SRR7989036;SRR20081827;SRR7988859;SRR20081825;SRR19091061;SRR29841799;SRR10553464;SRR29140580;SRR7989042;SRR27601750;SRR7988857;ERR12711090…
TbruceigambienseDAL972	SRR7988302;SRR7988978;SRR7401110;ERR3383649;SRR7988832;SRR7989115;ERR3447781;SRR10553470;SRR17535675;ERR3447828;SRR7988203;SRR7989174;ERR11174767;SRR3109221;SRR17052124;ERR5417788;ERR9597364;SRR21487196;SRR7988223;SRR27601755;SRR15913779;ERR5019500;SRR7988916;SRR7989036;SRR20081827;SRR7988859;SRR20081825;SRR19091061;SRR29841799;SRR10553464;SRR29140580;SRR7989042;SRR27601750;SRR7988857;ERR12711090…
TbruceiLister427_2018	SRR7988302;SRR7988978;SRR7401110;ERR3383649;SRR7988832;SRR7989115;ERR3447781;SRR10553470;SRR17535675;ERR3447828;SRR7988203;SRR7989174;ERR11174767;SRR3109221;SRR17052124;ERR5417788;ERR9597364;SRR21487196;SRR7988223;SRR27601755;SRR15913779;ERR5019500;SRR7988916;SRR7989036;SRR20081827;SRR7988859;SRR20081825;SRR19091061;SRR29841799;SRR10553464;SRR29140580;SRR7989042;SRR27601750;SRR7988857;ERR12711090…
TbruceiLister427	SRR7988302;SRR7988978;SRR7401110;ERR3383649;SRR7988832;SRR7989115;ERR3447781;SRR10553470;SRR17535675;ERR3447828;SRR7988203;SRR7989174;ERR11174767;SRR3109221;SRR17052124;ERR5417788;ERR9597364;SRR21487196;SRR7988223;SRR27601755;SRR15913779;ERR5019500;SRR7988916;SRR7989036;SRR20081827;SRR7988859;SRR20081825;SRR19091061;SRR29841799;SRR10553464;SRR29140580;SRR7989042;SRR27601750;SRR7988857;ERR12711090…
TbruceiTREU927	SRR7988302;SRR7988978;SRR7401110;ERR3383649;SRR7988832;SRR7989115;ERR3447781;SRR10553470;SRR17535675;ERR3447828;SRR7988203;SRR7989174;ERR11174767;SRR3109221;SRR17052124;ERR5417788;ERR9597364;SRR21487196;SRR7988223;SRR27601755;SRR15913779;ERR5019500;SRR7988916;SRR7989036;SRR20081827;SRR7988859;SRR20081825;SRR19091061;SRR29841799;SRR10553464;SRR29140580;SRR7989042;SRR27601750;SRR7988857;ERR12711090…
TcongolenseIL3000	ERR4292006;ERR4292008;ERR4292001;ERR4292007;ERR4292005;ERR4292009;ERR4292003;ERR4292011;ERR4292012;ERR4292002;ERR4292004;ERR4292010
TcongolenseIL3000_2019	ERR4292006;ERR4292008;ERR4292001;ERR4292007;ERR4292005;ERR4292009;ERR4292003;ERR4292011;ERR4292012;ERR4292002;ERR4292004;ERR4292010
TcruziBerenice	SRR17180189;ERR13618017;SRR25010079;SRR17180190;SRR25010090;ERR14153458;SRR11209314;ERR15283621;SRR1346055;ERR3501954;SRR28392792;SRR24003574;SRR19928374;ERR13618005;ERR14153457;ERR14153442;ERR3501951;ERR15283615;ERR14153454;ERR13618000;ERR13618016;SRR25010102;ERR13618013;SRR12769452;SRR17335114;SRR19928375;ERR13618001;SRR31231134;SRR25010085;SRR25010083;ERR15283622;SRR17349277;ERR13617999;SRR283…
TcruziBrazilA4	SRR17180189;ERR13618017;SRR25010079;SRR17180190;SRR25010090;ERR14153458;SRR11209314;ERR15283621;SRR1346055;ERR3501954;SRR28392792;SRR24003574;SRR19928374;ERR13618005;ERR14153457;ERR14153442;ERR3501951;ERR15283615;ERR14153454;ERR13618000;ERR13618016;SRR25010102;ERR13618013;SRR12769452;SRR17335114;SRR19928375;ERR13618001;SRR31231134;SRR25010085;SRR25010083;ERR15283622;SRR17349277;ERR13617999;SRR283…
TcruziCLBrenerEsmeraldo-like	SRR17180189;ERR13618017;SRR25010079;SRR17180190;SRR25010090;ERR14153458;SRR11209314;ERR15283621;SRR1346055;ERR3501954;SRR28392792;SRR24003574;SRR19928374;ERR13618005;ERR14153457;ERR14153442;ERR3501951;ERR15283615;ERR14153454;ERR13618000;ERR13618016;SRR25010102;ERR13618013;SRR12769452;SRR17335114;SRR19928375;ERR13618001;SRR31231134;SRR25010085;SRR25010083;ERR15283622;SRR17349277;ERR13617999;SRR283…
TcruziCLBrenerNon-Esmeraldo-like	SRR17180189;ERR13618017;SRR25010079;SRR17180190;SRR25010090;ERR14153458;SRR11209314;ERR15283621;SRR1346055;ERR3501954;SRR28392792;SRR24003574;SRR19928374;ERR13618005;ERR14153457;ERR14153442;ERR3501951;ERR15283615;ERR14153454;ERR13618000;ERR13618016;SRR25010102;ERR13618013;SRR12769452;SRR17335114;SRR19928375;ERR13618001;SRR31231134;SRR25010085;SRR25010083;ERR15283622;SRR17349277;ERR13617999;SRR283…
TcruziCLBrener	SRR32368301;SRR32368311;SRR32368304;SRR32368317;SRR32368272;SRR32368273;SRR32368310;SRR32368302;SRR32368309;SRR32368318;SRR32368313;SRR32368277;SRR32368306;SRR32368293;SRR32368278;SRR32368291;SRR32368289;SRR32368292;SRR32368300;SRR32368314;SRR32368287;SRR32368281;SRR32368297;SRR32368298;SRR32368282;SRR32368308;SRR32368276;SRR32368294;SRR32368271;SRR32368296;SRR32368307;SRR32368303;SRR32368295;SRR…
TcruziCL	SRR17180189;ERR13618017;SRR25010079;SRR17180190;SRR25010090;ERR14153458;SRR11209314;ERR15283621;SRR1346055;ERR3501954;SRR28392792;SRR24003574;SRR19928374;ERR13618005;ERR14153457;ERR14153442;ERR3501951;ERR15283615;ERR14153454;ERR13618000;ERR13618016;SRR25010102;ERR13618013;SRR12769452;SRR17335114;SRR19928375;ERR13618001;SRR31231134;SRR25010085;SRR25010083;ERR15283622;SRR17349277;ERR13617999;SRR283…
TcruziDm28c2014	SRR12303113;SRR12303103;SRR12303101;SRR12303120;SRR12303118;SRR12303111;SRR12303114;SRR12303105;SRR12303119;SRR12303124;SRR12303121;SRR12303107;SRR12303110;SRR12303125;SRR12303126;SRR12303122;SRR12303102;SRR12303116;SRR12303100;SRR12303099;SRR12303123;SRR12303106;SRR12303104;SRR12303112;SRR12303117;SRR12303115;SRR12303109;SRR12303108
TcruziDm28c2017	SRR12303113;SRR12303103;SRR12303101;SRR12303120;SRR12303118;SRR12303111;SRR12303114;SRR12303105;SRR12303119;SRR12303124;SRR12303121;SRR12303107;SRR12303110;SRR12303125;SRR12303126;SRR12303122;SRR12303102;SRR12303116;SRR12303100;SRR12303099;SRR12303123;SRR12303106;SRR12303104;SRR12303112;SRR12303117;SRR12303115;SRR12303109;SRR12303108
TcruziDm28c2018	SRR12303113;SRR12303103;SRR12303101;SRR12303120;SRR12303118;SRR12303111;SRR12303114;SRR12303105;SRR12303119;SRR12303124;SRR12303121;SRR12303107;SRR12303110;SRR12303125;SRR12303126;SRR12303122;SRR12303102;SRR12303116;SRR12303100;SRR12303099;SRR12303123;SRR12303106;SRR12303104;SRR12303112;SRR12303117;SRR12303115;SRR12303109;SRR12303108
TcruziG	SRR17180189;ERR13618017;SRR25010079;SRR17180190;SRR25010090;ERR14153458;SRR11209314;ERR15283621;SRR1346055;ERR3501954;SRR28392792;SRR24003574;SRR19928374;ERR13618005;ERR14153457;ERR14153442;ERR3501951;ERR15283615;ERR14153454;ERR13618000;ERR13618016;SRR25010102;ERR13618013;SRR12769452;SRR17335114;SRR19928375;ERR13618001;SRR31231134;SRR25010085;SRR25010083;ERR15283622;SRR17349277;ERR13617999;SRR283…
TcruzimarinkelleiB7	SRR17180189;ERR13618017;SRR25010079;SRR17180190;SRR25010090;ERR14153458;SRR11209314;ERR15283621;SRR1346055;ERR3501954;SRR28392792;SRR24003574;SRR19928374;ERR13618005;ERR14153457;ERR14153442;ERR3501951;ERR15283615;ERR14153454;ERR13618000;ERR13618016;SRR25010102;ERR13618013;SRR12769452;SRR17335114;SRR19928375;ERR13618001;SRR31231134;SRR25010085;SRR25010083;ERR15283622;SRR17349277;ERR13617999;SRR283…
TcruziSylvioX10-1-2012	SRR17180189;ERR13618017;SRR25010079;SRR17180190;SRR25010090;ERR14153458;SRR11209314;ERR15283621;SRR1346055;ERR3501954;SRR28392792;SRR24003574;SRR19928374;ERR13618005;ERR14153457;ERR14153442;ERR3501951;ERR15283615;ERR14153454;ERR13618000;ERR13618016;SRR25010102;ERR13618013;SRR12769452;SRR17335114;SRR19928375;ERR13618001;SRR31231134;SRR25010085;SRR25010083;ERR15283622;SRR17349277;ERR13617999;SRR283…
TcruziSylvioX10-1	SRR17180189;ERR13618017;SRR25010079;SRR17180190;SRR25010090;ERR14153458;SRR11209314;ERR15283621;SRR1346055;ERR3501954;SRR28392792;SRR24003574;SRR19928374;ERR13618005;ERR14153457;ERR14153442;ERR3501951;ERR15283615;ERR14153454;ERR13618000;ERR13618016;SRR25010102;ERR13618013;SRR12769452;SRR17335114;SRR19928375;ERR13618001;SRR31231134;SRR25010085;SRR25010083;ERR15283622;SRR17349277;ERR13617999;SRR283…
TcruziTCC	SRR17180189;ERR13618017;SRR25010079;SRR17180190;SRR25010090;ERR14153458;SRR11209314;ERR15283621;SRR1346055;ERR3501954;SRR28392792;SRR24003574;SRR19928374;ERR13618005;ERR14153457;ERR14153442;ERR3501951;ERR15283615;ERR14153454;ERR13618000;ERR13618016;SRR25010102;ERR13618013;SRR12769452;SRR17335114;SRR19928375;ERR13618001;SRR31231134;SRR25010085;SRR25010083;ERR15283622;SRR17349277;ERR13617999;SRR283…
TcruziYC6	SRR17180189;ERR13618017;SRR25010079;SRR17180190;SRR25010090;ERR14153458;SRR11209314;ERR15283621;SRR1346055;ERR3501954;SRR28392792;SRR24003574;SRR19928374;ERR13618005;ERR14153457;ERR14153442;ERR3501951;ERR15283615;ERR14153454;ERR13618000;ERR13618016;SRR25010102;ERR13618013;SRR12769452;SRR17335114;SRR19928375;ERR13618001;SRR31231134;SRR25010085;SRR25010083;ERR15283622;SRR17349277;ERR13617999;SRR283…
TequiperdumOVI	SRR15913799;SRR15913796;SRR15913800;SRR15913795;SRR15913797;SRR15913798;SRR15913801;SRR15913802;SRR15913794
TevansiSTIB805	SRR15913790;SRR15913788;SRR8476219;SRR15913793;SRR15913786;SRR15913787;SRR15913792;SRR15913785;SRR15913791;SRR15913789
TmelophagiumStKilda	SRR17192038
TtheileriEdinburgh	ERR1752087;ERR1752088
TvivaxY486	ERR236861;ERR236860;ERR236851;ERR236853;ERR027070;ERR236862;ERR236856;ERR236852;ERR236854;ERR236855;SRR5934426;ERR236858;ERR236857;ERR236850;SRR5934425;ERR236859
