## Supplementary Table S2 for "Comprehensive mRNA annotation in trypanosomatid parasites"

### Sheet: Sheet1
Genome		Sequencing data				SL sequence	SLAP detection				UTR assignment				CDS correction
TriTrypDB genome name	CDS count	Taxon used for SRA data	Strain-specific SRA data used	SRA records	Total reads in SRA records	Automatically detected SL sequence	SLASs detected	PASs detected	SLAS mean usage	PAS mean usage	5' UTRs assigned	3' UTRs assigned	5' UTR mean length	3' UTR mean length	CDSs shortened	CDSs lengthened
BsaltansLakeKonstanz	18380	75058	No	4	71778686	AGTTTCTGTACTTTATTG	21446	5916	138.886	30.0504	12124	1760	162.094	285.62	1084	928
CfasciculataCfCl	9057	5656	No	10	492202807		4331	39193	45.2565	23.3034	3220	5204	266.464	659.16	19	38
EmonterogeiiLV88	8401	5705	No	1	23032524	ATCAGTTTCTGTACTTTATTG	12410	674	68.2577	9.22107	6606	197	512.361	826.599	64	399
LamazonensisMHOMBR71973M2269	7957	5659	No	38	1364651448	ATCAGTTTCTGTACTTTATTG	47648	52911	462.923	114.39	7168	5607	440.571	521.847	318	473
LamazonensisPH8	0	5659	No	38	1364651448	ATCAGTTTCTGTACTTTATTG	0	0	0	0	0	0	0	0	0	0
LbraziliensisMHOMBR75M2903	9272	5660	No	50	456115227	GTATCAGTTTCTGTACTTTATTG	41587	58181	227.133	48.4916	7958	4006	502.968	698.679	121	201
LdonovaniBPK282A1	7990	5661	No	50	1117553965	TCTTTCCCATCAGTTTCTGTACTTTATTG	85642	48450	673.82	35.9602	7593	4408	550.725	546.873	230	319
LdonovaniCL-SL	8632	5661	No	50	1117553965	TCTTTCCCATCAGTTTCTGTACTTTATTG	87409	51729	669.282	33.2555	8281	4775	493.753	502.779	212	331
LdonovaniHU3	8405	5661	No	50	1117553965	TCTTTCCCATCAGTTTCTGTACTTTATTG	86830	48428	666.305	21.2477	8228	4788	506.694	509.447	65	355
LdonovaniLV9	7413	5661	No	50	1117553965	TCTTTCCCATCAGTTTCTGTACTTTATTG	86873	46332	663.642	17.7053	6994	4221	565.05	483.404	169	301
LinfantumJPCM5	8527	435258	Yes	9	814460204	ATAAGTATCAGTTTCTGTACTTTATTG	38948	34378	243.858	28.3295	8233	5696	529.246	631.216	85	323
LmajorFriedlin2021	8508	347515	Yes	10	276116001	GTATCAGTTTCTGTACTTTATTG	36876	14355	188.453	11.8897	8259	4533	500.836	678.336	97	317
LmajorFriedlin	8427	347515	Yes	10	276116001	GTATCAGTTTCTGTACTTTATTG	36845	14274	188.311	11.8316	7996	4382	470.047	682.545	152	110
LmajorLV39c5	9060	5664	No	50	1618602533	TAAGTATCAGTTTCTGTACTTTATTG	62151	293218	441.468	33.2982	8163	8051	467.895	641.576	227	220
LmajorSD75.1	8949	5664	No	50	1618602533	TAAGTATCAGTTTCTGTACTTTATTG	62388	296431	436.276	33.451	8120	8033	465.115	635.337	233	246
LmexicanaMHOMGT2001U1103	8176	5665	No	50	1358573459	GTATCAGTTTCTGTACTTTATTG	62104	284797	612.562	34.9604	7794	7685	497.972	668.554	231	374
LpyrrhocorisH10	9878	157538	No	2	23725580	ATAAGTATCAGTTTCTGTACTTTATTG	5577	149	18.2401	17.1611	4835	19	310.113	1616.37	33	50
LseymouriATCC30220	8488	5684	No	9	208135499	ATCAGTTTCTGTACTTTATTG	17261	9304	124.714	104.923	7746	1944	347.142	581.166	83	122
LtarentolaeParrotTarII2019	8703	5689	No	33	701031880		30428	96359	193.259	37.1431	6962	5066	495.574	671.074	873	0
LtarentolaeParrotTarII	8452	5689	No	33	701031880		28449	91041	179.331	74.0244	6737	4960	494.35	695.473	861	6
LtropicaL590	8933	5666	No	50	1126306284	ATAAGTATCAGTTTCTGTACTTTATTG	57675	133198	570.088	49.7754	8067	7322	488.843	600.194	231	234
PconfusumCUL13	8659	1470209	Yes	8	104678511	TACAGTTTCTGTACTTTATTG	29717	1094	66.8152	24.5795	7490	320	249.287	914.531	266	377
PhertigiMCOEPA1965C119	8270	2761500	Yes	1	20256050	ATCAGTTTCTGTACTTTATTG	12930	526	48.7503	9.62167	6611	166	443.096	764.03	221	350
TbruceiEATRO1125	8333	5702	No	50	3007318381	GAACAGTTTCTGTACTATATTG	47072	93660	253.242	23.2675	7622	6797	253.598	484.363	112	75
TbruceigambienseDAL972	7910	5702	No	50	3007318381	GAACAGTTTCTGTACTATATTG	35766	90746	317.104	26.661	6953	6602	238.343	473.595	671	39
TbruceiLister427_2018	11544	5702	No	50	3007318381	GAACAGTTTCTGTACTATATTG	46710	96835	269.349	24.6557	8723	7488	301.304	497.396	256	92
TbruceiLister427	8580	5702	No	50	3007318381	GAACAGTTTCTGTACTATATTG	39515	100215	303.691	38.3149	7436	7016	236.38	481.774	590	169
TbruceiTREU927	9795	5702	No	50	3007318381	GAACAGTTTCTGTACTATATTG	41734	98143	280.927	43.1293	8499	7583	244.841	519.255	216	73
TcongolenseIL3000	11319	1068625	Yes	12	191318840	AACAGTTTCTGTACTATATTG	28047	9340	146.648	19.4686	7529	1890	303.498	502.075	804	44
TcongolenseIL3000_2019	8025	1068625	Yes	12	191318840	AACAGTTTCTGTACTATATTG	29915	10582	154.404	16.1985	6212	1952	471.465	473.185	57	29
TcruziBerenice	13307	5693	No	50	1487009231	TGATACAGTTTCTGTACTATATTG	46869	386017	280.269	49.8236	8047	8520	413.287	520.485	1602	0
TcruziBrazilA4	14233	5693	No	50	1487009231	TGATACAGTTTCTGTACTATATTG	57483	365380	255.456	36.5971	11202	9969	335.773	428.749	340	227
TcruziCLBrenerEsmeraldo-like	9044	5693	No	50	1487009231	TGATACAGTTTCTGTACTATATTG	36941	371155	314.701	49.3342	6948	7127	234.331	375.424	819	36
TcruziCLBrenerNon-Esmeraldo-like	9389	5693	No	50	1487009231	TGATACAGTTTCTGTACTATATTG	40684	344607	316.917	49.6977	7404	7552	242.07	371.479	870	33
TcruziCLBrener	1244	353153	Yes	50	4612322071	ACTAACGCTATTATTGATACAGTTTCTGTACTATATTG	13833	87148	1189.74	109.103	798	480	544.378	560.875	64	7
TcruziCL	32278	5693	No	50	1487009231	TGATACAGTTTCTGTACTATATTG	57136	310782	245.122	61.2572	15268	14604	257.35	497.882	1747	373
TcruziDm28c2014	11348	1416333	Yes	28	431656171	TATTGATACAGTTTCTGTACTATATTG	51913	93674	577.309	90.199	7083	3641	393.413	394.626	1355	143
TcruziDm28c2017	13645	1416333	Yes	28	431656171	TATTGATACAGTTTCTGTACTATATTG	81518	164423	455.614	33.9318	12983	4492	257.613	332.44	164	31
TcruziDm28c2018	15319	1416333	Yes	28	431656171	TATTGATACAGTTTCTGTACTATATTG	80202	164751	463.49	35.3824	12703	4487	353.036	383.891	538	47
TcruziG	12708	5693	No	50	1487009231	TGATACAGTTTCTGTACTATATTG	40216	282928	346.794	66.4548	8270	8745	184.539	335.082	621	207
TcruzimarinkelleiB7	10228	5693	No	50	1487009231	TGATACAGTTTCTGTACTATATTG	12107	176054	369.981	124.557	2945	5544	320.932	488.992	1159	7
TcruziSylvioX10-1-2012	10847	5693	No	50	1487009231	TGATACAGTTTCTGTACTATATTG	35632	212180	288.984	50.9852	5909	6278	227.404	232.764	1101	2
TcruziSylvioX10-1	18643	5693	No	50	1487009231	TGATACAGTTTCTGTACTATATTG	49482	293034	256.617	37.0535	5903	7202	768.903	639.255	974	173
TcruziTCC	24191	5693	No	50	1487009231	TGATACAGTTTCTGTACTATATTG	80343	463151	187.268	34.9832	19545	15616	355.232	424.028	597	71
TcruziYC6	14268	5693	No	50	1487009231	TGATACAGTTTCTGTACTATATTG	48066	432719	277.25	46.4535	10863	9987	273.012	457.195	460	249
TequiperdumOVI	7885	5694	No	9	203028022	AGAACAGTTTCTGTACTATATTG	36575	38908	405.446	49.0451	6518	2179	222.515	539.265	268	100
TevansiSTIB805	8656	5697	No	10	244122483	ATTAGAACAGTTTCTGTACTATATTG	43263	61517	387.961	32.9673	0	0	0	0	2	7
TmelophagiumStKilda	0	715481	No	1	50199136		0	0	0	0	0	0	0	0	0	0
TtheileriEdinburgh	11312	67003	No	2	21901475	TACAGTTTCTGTACTATATTG	10577	71369	81.238	31.9659	7131	8165	177.068	528.347	155	131
TvivaxY486	11521	5699	No	16	247822430	GAACAGTTTCTGTACTATATTG	33416	38449	192.124	22.8938	6826	5100	278.474	493.748	1019	281
